# Direct visualization of bacterial transcripts in the infected lung illuminates spatiotemporal environmental adaptation of *Mycobacterium tuberculosis*

**DOI:** 10.1101/2025.08.25.672169

**Authors:** Anna-Lisa E. Lawrence, Shumin Tan

## Abstract

Spatiotemporal environmental variation results in marked heterogeneity in bacterial infection progression and disease outcome, with vital consequences for treatment success. For the globally important pathogen *Mycobacterium tuberculosis* (Mtb), while the pronounced intra-host spatial heterogeneity in lesion immune cell composition and phenotype has been well-described, the highly complex Mtb cell envelope has presented a particular challenge for the required equivalent insight into bacterial heterogeneity. Here, we develop hybridization chain reaction-fluorescence *in situ* hybridization (HCR-FISH)-based methodology for Mtb mRNA visualization in the context of intact lung and lesion architecture. In combination with a Mtb transcriptional/translational activity reporter, we reveal spatiotemporal differences in gene expression relating to Mtb lipid metabolism, response to key environmental signals, and the ESX-1 type VII secretion system. Our results establish a framework for *in* situ analysis of Mtb mRNA, opening the path to elucidating critical bacterial drivers that underlie the marked heterogeneity in Mtb-host interactions.
