## Supplementary material for "Direct visualization of bacterial transcripts in the infected lung illuminates spatiotemporal environmental adaptation of *Mycobacterium tuberculosis*": Table S1

### Sheet: Sheet1
Transcript name	Sequence submitted for HCR probe synthesis	HCR amplifier used	Fluorophore used	HCR probe lot #
Mtb 16S	agagtttgatcctggctcaggacgaacgctggcggcgtgcttaacacatgcaagtcgaacggaaaggtctcttcggagatactcgagtggcgaacgggtgagtaacacgtgggtgatctgccctgcacttcgggataagcctgggaaactgggtctaataccggataggaccacgggatgcatgtcttgtggtggaaagcgctttagcggtgtgggatgagcccgcggcctatcagcttgttggtggggtgacggcctaccaaggcgacgacgggtagccggcctgagagggtgtccggccacactgggactgagatacggcccagactcctacgggaggcagcagtggggaatattgcacaatgggcgcaagcctgatgcagcgacgccgcgtggggg…	B1	488	RTD821
Mtb rv3160c	gtggagcagccggccatctacaaacacttctcggccaaacgcgatatccttgcggccctggtgcggctcgccgtggagtggccgcttgagctgttcggtcacatcaccgcgatgccggttccggcggtggtcaagctgcaccgctggctgacggaatccctggaccacctgcatgcttcgccctatgtgctggtttccatcctcatcaccccggacctgcatcaggaatccttcgtcgcggagcgggagctagtcgcggagatggaacgcgcgctggttggcctgatcgagaccggccaaggcgaaggtgatgtgcgcgcaatgcatccgttatcggctgccaggctggtgcaggcgttgtttgacgctctggcgctgccggaattcgcggtcagcccg…	B4	647	RTL321
Mtb rv3161c	atgttatcaactgataaccgagccgagctcggagacatccttaccgacatcggggattacctcgacgacaatccaccggcgctaagcctgccgccggccgcctacacctcatcggagctgtggcagctggagcgggaacggatcttcaaccggtcctggatgcttgtcgcgcatgtcgaccaagtcgccaagaccggtgactacgtcaccgtgtccgtcgcaggggagccggtcatggtggtgcgggacgtcgacgggcagctgcacgctctttcgccgatctgccggcaccggttgatgctgatggtggaacccggtgcggggcgcatcgacacgttgacctgccaataccacctgtggcgctatgggctggatggccggttgcgcggagcgccccat…	B4	647	RTL164
Mtb rv3162c	atgacctcgtttgcgcacccgggtactcgtgggctctccacggtgttcggactgatgatggtggggtcggccgctgtgggatcgcacgggctggctgttgtcgtggggcttgccgcggtgattgcggtaggggtggcggcggtgtttcgcctggcggcaacgcttgccgtggtgttgtcggtggtgatgatcgtggtgtccggcccgacgcatgtgcttgccgcattgtcggggttttgcgccgccgtctacctggtgtgccgatacggggccggtgttgtcgccgggagctggccgacgaccgttgccgccgttggtttcacgttcgctgggttggctgcgacgtcgttcccgctgcaagtgccatggctgccgttggcggcaccgttggccgtgttg…	B4	647	RTL322
Mtb hspX (= rv2031c)	atggccaccacccttcccgttcagcgccacccgcggtccctcttccccgagttttctgagctgttcgcggccttcccgtcattcgccggactccggcccaccttcgacacccggttgatgcggctggaagacgagatgaaagaggggcgctacgaggtacgcgcggagcttcccggggtcgaccccgacaaggacgtcgacattatggtccgcgatggtcagctgaccatcaaggccgagcgcaccgagcagaaggacttcgacggtcgctcggaattcgcgtacggttccttcgttcgcacggtgtcgctgccggtaggtgctgacgaggacgacattaaggccacctacgacaagggcattcttactgtgtcggtggcggtttcggaagggaagcca…	B3	647	RTJ614
Mtb rv2030c	gtgctgatgaccgcagcggctgatgtcacccggcgctcgccgcggcgcgtgttccgtgaccgccgcgaggccggccgggtgctggcggaattactcgccgcctatcgggaccagccggacgtgattgtgctcggcttggcccggggtggcctcccggtcgcatgggaggttgccgcggcactgcatgccccgctagacgccttcgtcgtgcgcaaacttggtgccccggggcatgacgagttcgccgttggtgcactggccagcggcggccgcgtcgtggtcaatgacgacgtcgtgcggggcctgcggatcacaccgcagcaactgcgcgacatcgccgaacgtgagggtcgggaactgcttcggcgcgagtccgcctaccgcggcgagcgcccgccc…	B3	647	RTJ615
Mtb pfkB (= rv2029c)	atgacggagccagcggcgtgggacgaaggcaagccgcgaatcatcactttgaccatgaaccccgccttggacatcacgacgagcgtcgacgtggtgcgcccgaccgagaaaatgcgttgtggcgcacctcgctacgatcccggcggcggcggtatcaatgtcgcccgcattgtgcatgtcctcggcggttgctcgacagcactgttcccggccggcgggtcgaccgggagcctgctgatggcgctgctcggtgatgcgggagtgccatttcgcgtcattccgatcgcggcctcgacgcgggagagcttcacggtcaacgagtccaggaccgccaagcagtatcgtttcgtgcttccggggccgtcgctgaccgtcgcggagcaggagcaatgcctcgac…	B3	647	RTJ613
Mtb rv2028c	atgaaccaatcacacaaacccccatcgatcgtcgtcggtattgatggctcgaagccggccgtgcaagccgcactgtgggcggtcgacgaggcagccagccgtgacatcccgctgcgtctgctgtacgcgatcgaacccgacgatcccgggtacgccgcacacggcgcggcggctcgcaaactcgccgccgccgagaacgcggtgcgctacgcgttcacagcggtcgaggcggcggaccggccggtcaaggtcgaggtggagatcacccaggagcggccggtcacctcgttgatccgcgcttcggcggctgctgccctggtgtgcgttggcgctatcggcgtgcaccacttccgaccggagcgggtgggatctaccgcagcggccctggcgttatcggcg…	B3	647	RTJ612
Mtb espA (=rv3616c)	atgagcagagcgttcatcatcgatccaacgatcagtgccattgacggcttgtacgaccttctggggattggaatacccaaccaagggggtatcctttactcctcactagagtacttcgaaaaagccctggaggagctggcagcagcgtttccgggtgatggctggttaggttcggccgcggacaaatacgccggcaaaaaccgcaaccacgtgaattttttccaggaactggcagacctcgatcgtcagctcatcagcctgatccacgaccaggccaacgcggtccagacgacccgcgacatcctggagggcgccaagaaaggtctcgagttcgtgcgcccggtggctgtggacctgacctacatcccggtcgtcgggcacgccctatcggccgccttc…	B2	647	RTL325
Mtb espC (=rv3615c)	atgacggaaaacttgaccgtccagcccgagcgtctcggtgtactggcgtcgcaccatgacaacgcggcggtcgatgcctcctcgggcgtcgaagctgccgctggcctaggcgaatctgtggcgatcactcacggtccgtactgctcacagttcaacgacacgttaaatgtgtacttgactgcccacaatgccctgggctcgtccttgcatacggccggtgtcgatctcgccaaaagtcttcgaattgcggcgaagatatatagcgaggccgacgaagcgtggcgcaaggctatcgacgggttgtttacctga	B2	647	RTL324
Mtb espD (=rv3614c)	gtggacttgcccggaaatgactttgacagcaacgatttcgacgccgtggatctctggggtgccgacggcgcggagggctggactgcggatccgattattggcgtcgggtcggcggcgaccccggacaccggacccgacctggacaatgcccacggtcaggcggagacggacaccgaacaagagatcgcgctttttaccgtgacgaatcccccacgcacggtgtcggtatcgacgctgatggacggccggattgaccatgtcgagctgtcggccagggtggcctggatgagtgagtcgcagctcgcttctgagatcctggtgattgccgacctggcgcggcagaaggcgcagtcggcccagtacgccttcatccttgacaggatgagtcaacaggtcgat…	B2	647	RTL323
